# Cluster replicability in single-cell and single-nucleus atlases of the mouse brain

**DOI:** 10.1101/2025.02.24.639959

**Authors:** Leon French, Hamsini Suresh, Jesse Gillis

## Abstract

Single-cell RNA sequencing has advanced our understanding of cellular heterogeneity. Ensuring the replicability of identified cell clusters across studies is essential for determining their biological robustness. We assess the replicability of cell clusters identified in two large mouse brain atlases, one generated using single-cell RNA sequencing and the other with single nuclei. Both profile over 4 million cells and group them into over 5000 clusters. Using transcriptome-wide neighbor voting, we identify 2009 reciprocally matched cluster pairs with consistent spatial localization and coordinated gene expression, which were also observed in datasets from multiple species. Reciprocal clusters are enriched in the cerebellum, where lower diversity aids replicability, while the hypothalamus’s heterogeneity limits agreement. Distinguishing close clusters is much more challenging than differentiating a cluster from most others, especially when using marker genes. By incorporating replicability data, we provide a stronger foundation for investigating the newly identified clusters and their biological meaning.
