## Supplementary Table 7 for "Cluster replicability in single-cell and single-nucleus atlases of the mouse brain"

### Sheet: Sheet1
Study	Species	Tech	Num_cells	Num_clusters	Num_HVGs	Num_recip_cells	Num_recip_clusters	Cells_mapping_OR	Nuclei_mapping_OR	Data_source	Orthology_info
Tosches	turtle	cells	18665	71	3036	16945	56	1.35	2.18	https://public.brain.mpg.de/Laurent/ReptilePallium2018/	https://github.com/ToschesMA/Salamander-telencephalon/tree/main/Comparative%20analysis/one-to-one%20orthologs
Tosches	lizard	cells	4187	37	2793	3055	34	1.74	1.97	https://public.brain.mpg.de/Laurent/ReptilePallium2018/	https://github.com/ToschesMA/Salamander-telencephalon/tree/main/Comparative%20analysis/one-to-one%20orthologs
Franjic	pig	nuclei	36851	13	2789	20772	9	1.41	1.75	GSE186538	Ensembl v112
Franjic	rhesus	nuclei	36107	14	2789	16083	12	1.24	3.76	GSE186538	Ensembl v112
Franjic	human	nuclei	219058	69	3314	208352	55	1.06	2.49	GSE186538	Ensembl v112
Sepp	human	nuclei	37566	11	3378	26399	8	1.98	1.8	https://apps.kaessmannlab.org/sc-cerebellum-transcriptome/	Ensembl v112
Sepp	opossum	nuclei	11585	11	2714	11297	7	0.94	1.25	https://apps.kaessmannlab.org/sc-cerebellum-transcriptome/	Ensembl v112
Lamanna	lamprey	cells	59638	151	616	30385	100	1	1.33	https://downloads.kaessmannlab.org/lamprey/	Ensembl v112
Lust	axolotl	nuclei	48136	95	2197	30789	65	1.48	1.41	https://zenodo.org/records/6390083	Table S2 in the original study
Colquitt	zebra finch	nuclei	25392	33	2808	12645	22	0.94	1.25	https://cloud.biohpc.swmed.edu/index.php/s/nLicEtkmjGGmRF8?	Ensembl v112
Colquitt	Bengalese finch	cells	4105	32	2808	3271	22	0.99	2.2	https://cloud.biohpc.swmed.edu/index.php/s/nLicEtkmjGGmRF8?	Ensembl v112
Anneser	zebrafish	cells	16321	27	1524	12863	20	1.53	1.88	https://zenodo.org/records/10210550	Ensembl v112
Ma	human	nuclei	172120	113	3206	135353	77	0.6	2.36	https://drive.google.com/drive/folders/15HGZaKlAW6PKOgI-3B7misQUjQ2BTPf4	Ensembl v112
Ma	chimp	nuclei	158099	112	3206	137033	84	0.63	2.6	https://drive.google.com/drive/folders/15HGZaKlAW6PKOgI-3B7misQUjQ2BTPf4	Ensembl v112
Ma	rhesus	nuclei	131032	110	3206	111820	87	0.65	2.97	https://drive.google.com/drive/folders/15HGZaKlAW6PKOgI-3B7misQUjQ2BTPf4	Ensembl v112
Ma	marmoset	nuclei	149468	110	3206	132526	88	0.8	3.09	https://drive.google.com/drive/folders/15HGZaKlAW6PKOgI-3B7misQUjQ2BTPf4	Ensembl v112
Jin	spider	cells	30877	42	485	22043	36	2.68	1.82	GSE241696	OrthoFinder data from original study to map to fruitfly, and Ensembl v112 to map fruitfly genes to mouse orthologs
Davie	fruitfly	cells	7962	115	663	6218	72	1.06	1.2	GSE107451	Ensembl v112
Liao	frog	cells	23906	38	370	16440	31	2.83	2.07	https://figshare.com/articles/dataset/Cell_Atlas_of_the_Xenopus_Laevis_at_Single-Cell_Resolution/19152839	OrthoDB v11
