## Supplementary Table 6 for "Cluster replicability in single-cell and single-nucleus atlases of the mouse brain"

### Sheet: Sheet1
Study	Tech	Num_cells	Num_clusters	Num_HVGs	Num_recip_cells	Num_recip_clusters	Cells_mapping_OR	Nuclei_mapping_OR	Data_source
Saunders	cells	322181	565	3368	229793	413	1	2.1	http://dropviz.org/
Steuernagel	both	384925	654	3516	129824	440	0.74	1.73	https://cellxgene.cziscience.com/collections/d86517f0-fa7e-4266-b82e-a521350d6d36
Sepp	nuclei	9046	14	3504	8854	9	1.24	2	https://cellxgene.cziscience.com/collections/72d37bc9-76cc-442d-9131-da0e273862db
Zeisel	cells	160796	265	3391	131855	194	1.21	1.82	http://mousebrain.org/adolescent/downloads.html
Tabula_Muris	cells	7856	17	3212	5254	12	0.9	1.69	https://figshare.com/articles/dataset/Robject_files_for_tissues_processed_by_Seurat/5821263
Ximerakis	cells	16028	25	3296	15222	19	2.47	1.63	https://singlecell.broadinstitute.org/single_cell/study/SCP263/aging-mouse-brain#study-summary
Allen	nuclei	40972	43	3450	33347	35	0.57	3.88	https://cellxgene.cziscience.com/collections/31937775-0602-4e52-a799-b6acdd2bac2e
Sziraki	nuclei	354842	361	3534	319054	284	1.5	2.84	GSE212606
Habib	nuclei	14916	23	3383	9386	18	1.8	2.34	GSE143758
Fei	cells	4038	15	3264	3977	12	1.1	1.72	https://bis.zju.edu.cn/MCA/dpline.html?tissue=Brain
Chen	cells	1259256	135	109	969792	97	1.1	2.81	https://data.mendeley.com/datasets/8bhhk7c5n9/1
