## Supplementary Table 5 for "Cluster replicability in single-cell and single-nucleus atlases of the mouse brain"

### Sheet: Sheet1
BARseq_cluster	Macosko_name	Zeng_name	barseq_region_top	Macosko_top_dissectate_postQC	Macosko_Imputed_Top_DeepCCF	Macosko_Imputed_Top_TopStruct	is_slideseq_mapped	Zeng_super_label	Zeng_anatomical_annotation	Zeng_CCF_broad_freq	Comment	Zeng_MERFISH_ID	Judgement
AON DL/PIR A	Ex_Abi3bp_Tfap2d	281	AONl	OLF_OLF_OLF	NA	OLF	TRUE	IT AON-TT-DP Glut_5	AON dl	OLF:0.95	NA	NA	passed
ENTl L1	Ex_Slc30a3_Syndig1l	260	ENTl2a	ENT_ENT_ENT	NA	HPF|OLF	TRUE	L2/3 IT PIR-ENTl Glut_4	L2/3 ENTl	RHP:0.99	NA	NA	passed
GABA_2	Inh_Six3_Pvalb_Npy_3	1795	RT	TH_T8_T8	RT	TH	TRUE	RT-ZI Gnb3 Gaba_5	RT	TH:0.78,NA:0.21	NA	NA	passed
IT_12_6	Ex_Nxph4_Olfr110_Crhr1	38	SSp-bfd6a	AUD_AUD_AUD	ACA|MO|SS|ORB|PL	Isocortex	TRUE	L6b CTX Glut_4	NA	Isocortex:0.91	NA	NA	passed
L4/5 IT DL	Ex_Rorb_Naaa11_Aldh1l1	176	VISp5	AUD_AUD_AUD	MO|ORB|SS	Isocortex	TRUE	L4/5 IT CTX Glut_1	SSp	Isocortex:1	NA	NA	passed
L6 IT L	Ex_Rorb_Ovol2	102	MOs5	PALm_MSC_MSC	ACA|AI|MO|ORB|PL	Isocortex	FALSE	L5 IT CTX Glut_5	PL-ILA, AI	Isocortex:1	Zeng lists prelimbic, no slideseq	NA	uncertain
L6 IT ML-A	Ex_Slc30a3_Sulf1_Aprk1	141	MOp5	ACA_ACA_ACA	MO|ORB|SS|VIS	Isocortex	TRUE	L6 IT CTX Glut_2	MO-SS	Isocortex:1	NA	NA	passed
L6b CTX P	Ex_Nxph4_Moxd1_Igfbp4	30	grey	AUD_AUD_AUD	SS|MO	Isocortex	TRUE	L6b CTX Glut_2	NA	Isocortex:0.87	NA	NA	passed
LA D	Ex_Ccn3_Slc30a3_Grp	474	LA	AMY_AMY_AMY	NA	CTXsp	TRUE	LA-BLA-BMA-PA Glut_3	LA	CTXsp:0.87	NA	NA	passed
Lamp5	Inh_Lamp5_Tnnt1_1	704	NA	ENT_ENT_ENT	MO|SS|ACA|ORB|VIS	Isocortex	TRUE	Lamp5 Gaba_1	NA	Isocortex:0.84	709 is the mapped Zeng ID	NA	passed
MOB UL	Ex_Iqcj_Ms4a15_2	2873	MOBopl	OLF_OLF_OLF	MOB	OLF	TRUE	OB Eomes Ms4a15 Glut_4	MOB outmost	OLF:0.51,NA:0.48	NA	NA	passed
OLF BA?	Ex_Sim1_C1ql1	298	NLOT2	AMY_AMY_AMY	NA	CTXsp|OLF	TRUE	NLOT Rho Glut_1	NLOT	OLF:0.54,sAMY:0.38	NA	NA	passed
P D?	Ex_Hoxb3_Ldlrap1_9	4218	P	MB_M7_M7	TRN|P|PG|PRNr	P	TRUE	PG-TRN-LRN Fat2 Glut_1	PG TRN	P:0.57,NA:0.39	NA	NA	passed
PIR L1 UL	Ex_Rorb_Ptpn20	261	PIR1	MOp_A_A	NA	OLF	TRUE	L2/3 IT PIR-ENTl Glut_4	L2 PIR	OLF:0.89	NA	NA	passed
PRE	Ex_Foxp2_Dsc3	312	PRE2	MB_L3_L3	NA	Isocortex	TRUE	L2/3 IT PPP Glut_2	PPP	RHP:0.91	NA	NA	passed
RSPd UL	Ex_Slc30a3_P2rx6	299	RSPd2/3	RSP_P_P	NA	Isocortex	TRUE	L2/3 IT RSP Glut_1	RSP	Isocortex:0.96	NA	NA	passed
SUBd-sr	Ex_Fezf2_Nts	341	SUBd-sp	MB_L3_L3	NA	NA	TRUE	SUB-ProS Glut_1	NA	RHP:0.95	NA	NA	passed
H1_SubCTX_4	Oligo_Opalin_Synpr	5231	grey	BNST	NA	MB|MY|P|Isocortex|TH	TRUE	MOL NN_4	NA	NA:0.27,MB:0.14,Isocortex:0.13,MY:0.09,P:0.08,TH:0.06,STRd:0.04	NA	NA	passed
H1_SubCTX_7	Ex_Sln_Sost_1	2866	TRS	PALm_TRSSF_TRSSF	TRS	PAL|STR	TRUE	TRS-BAC Sln Glut_1	TRS	NA:0.45,LSX:0.36	NA	NA	passed
CT CTX A/ACA	Ex_Fezf2_Cpa6	65	Secondary motor area, layer 6a	ACA_ACA_ACA	ORB|SS|ACA|MO	Isocortex	TRUE	L6 CT CTX Glut_2	L6 de	Isocortex:0.99	frontal layer six	442	passed
CT RSP	Ex_Fezf2_Sebox	75	Retrosplenial area, ventral part, layer 6a	RSP_P_P	ACA|MO|SS|ORB	Isocortex	TRUE	L6 CT CTX Glut_3	RSPd-ACA	Isocortex:0.97	Zeng constrained to RSP but slideseq is not	445	passed
CT Unclear	Ex_Fezf2_Col6a1_Gp139_Fos	68	Supplemental somatosensory area, layer 6a	VIS_VIS_VIS	ORB|SS|ACA|MO	Isocortex	FALSE	L6 CT CTX Glut_1	NA	Isocortex:1	NA	438	passed
Car3 EPd/CLA	Ex_Oprk1_Col11a1	128	Agranular insular area, dorsal part, layer 6a	AUD_AUD_AUD	MO|SS|ORB	Isocortex	TRUE	CLA-EPd-CTX Car3 Glut_1	CLA-EPd-iCTX	Isocortex:0.57,CTXsp:0.21,OLF:0.2	NA	1	passed
ECT P_2?	Ex_Slc30a3_Sec14l3	251	Entorhinal area, medial part, dorsal zone, layer 5	ENT_ENT_ENT	NA	Isocortex	TRUE	L2/3 IT ENT Glut_4	L3 ENT po	RHP:0.97	NA	130	passed
IT_12_4	Ex_Iqcj_Ms4a15_2	2873	Main olfactory bulb	OLF_OLF_OLF	MOB	OLF	TRUE	OB Eomes Ms4a15 Glut_4	MOB outmost	OLF:0.51,NA:0.48	NA	494	passed
L2/3 IT ML-A	Ex_Slc30a3_Otof	232	Secondary motor area, layer 2/3	AUD_AUD_AUD	MO|ORB|SS	Isocortex	TRUE	L2/3 IT CTX Glut_2	NA	Isocortex:0.98	NA	109	passed
L4/5 IT ML-P	Ex_Rorb_Endou_2	188	Primary visual area, layer 4	MB_L2_L2	SS	Isocortex	TRUE	L4/5 IT CTX Glut_6	VIS-RSP	Isocortex:0.99	NA	100	passed
L5 IT AUD?	Ex_Fezf2_Egflam_Adamts10	377	Temporal association areas, layer 5	CTX_MTG_MTG	ORB|SS	Isocortex	TRUE	L5 ET CTX Glut_4	NA	Isocortex:1	interesting pattern with signal in anterior and middle slices in all three datasets	370	passed
L6b ENTl	Ex_Nmbr_Cobll1	46	Entorhinal area, lateral part, layer 6a	ENT_ENT_ENT	ENT	HPF|Isocortex	TRUE	L6b/CT ENT Glut_1	ENTl	RHP:0.92	clear pattern due to lots of cells	412	passed
MH D	CholEx_Irx2_Slc43a3_1	2878	Medial habenula	TH_T3_T3	MH	TH	TRUE	MH Tac2 Glut_3	MHb ventral	TH:0.99	NA	2587	passed
NP RSP	Ex_Fezf2_Pvalb_Pirt	87	Retrosplenial area, ventral part, layer 5	RSP_M_M	ACA|MO|SS	Isocortex	TRUE	L5 NP CTX Glut_1	NA	Isocortex:0.96	NA	463	passed
P V?	Ex_Hoxb3_Ldlrap1_9	4218	Pontine gray	MB_M7_M7	TRN|P|PG|PRNr	P	TRUE	PG-TRN-LRN Fat2 Glut_1	PG TRN	P:0.57,NA:0.39	NA	4199	passed
PIR L1 DL-A-V	Ex_Slc30a3_Ssmem1_1	272	Piriform area	HY_HY_HY6	PIR	OLF	TRUE	L2/3 IT PIR-ENTl Glut_2	L2/3 PIR po	OLF:0.97	NA	145	passed
RSP DL_1	Ex_Fezf2_Il22	413	Retrosplenial area, ventral part, layer 5	RSP_P_P	NA	Isocortex	TRUE	L4 RSP-ACA Glut_1	RSP-ACA	Isocortex:1	agrees with comment by authors that these may be oversplit	348	passed
RSP DL_2	Ex_Fezf2_Il22	413	Retrosplenial area, ventral part, layer 5	RSP_P_P	NA	Isocortex	TRUE	L4 RSP-ACA Glut_1	RSP-ACA	Isocortex:1	agrees with comment by authors that these may be oversplit	348	passed
RSP DL_3	Ex_Fezf2_Il22	413	Retrosplenial area, ventral part, layer 5	RSP_P_P	NA	Isocortex	TRUE	L4 RSP-ACA Glut_1	RSP-ACA	Isocortex:1	agrees with comment by authors that these may be oversplit	348	passed
RSP DL_4	Ex_Fezf2_Il22	413	Retrosplenial area, ventral part, layer 5	RSP_P_P	NA	Isocortex	TRUE	L4 RSP-ACA Glut_1	RSP-ACA	Isocortex:1	agrees with comment by authors that these may be oversplit	348	passed
RSP DL_5	Ex_Fezf2_Il22	413	Retrosplenial area, ventral part, layer 5	RSP_P_P	NA	Isocortex	TRUE	L4 RSP-ACA Glut_1	RSP-ACA	Isocortex:1	agrees with comment by authors that these may be oversplit	348	passed
RSP DL_6	Ex_Fezf2_Rgs16	202	Retrosplenial area, ventral part, layer 5	RSP_P_P	MO|ORB|SS	Isocortex	TRUE	L5 IT CTX Glut_2	RSPd-RSPv	Isocortex:1	agrees with comment by authors that these may be oversplit	60	passed
SUB P?	Ex_Fezf2_Fn1_Mctp2	372	Subiculum	ENT_ENT_ENT	NA	Isocortex	TRUE	SUB-ProS Glut_1	NA	RHP:1	too few in slideseq, interesting pattern in MERFISH data	387	passed
TT/PIR A	Ex_Slc30a3_Crlf1_1	288	Piriform area	PALm_MSC_MSC	MO|ORB|SS	Isocortex	FALSE	IT AON-TT-DP Glut_1	TTd-TTv	OLF:0.97	NA	170	passed
