## Supplementary Table 3 for "Cluster replicability in single-cell and single-nucleus atlases of the mouse brain"

### Sheet: Sheet1
Title	Overlap	Clusters	n	N	P.Value	adj.P.Val
MC_219 Thalamic projection neurons	45	77	1834	4671	0.00046	0.033
MC_62 Astrocytes	10	11	1834	4671	0.00061	0.033
MC_198 Brainstem neurons	31	50	1834	4671	0.0009	0.033
MC_141 Medullary neurons	41	71	1834	4671	0.0011	0.033
MC_58 Inhibitory olfactory neurons	24	37	1834	4671	0.0014	0.033
MC_108 Pontine and medullary neurons	24	37	1834	4671	0.0014	0.033
MC_199 Tegmental and pontine neurons	25	39	1834	4671	0.0014	0.033
MC_112 Midbrain and pontine neurons	20	30	1834	4671	0.0021	0.043
MC_101 Midbrain neurons	12	16	1834	4671	0.004	0.069
MC_201 PAG and SCm neurons	53	101	1834	4671	0.0044	0.069
MC_23 MGE SST interneurons of isocortex, amygdala, and hippocampus	13	18	1834	4671	0.0047	0.069
MC_89 Tectal neurons	14	20	1834	4671	0.0052	0.07
MC_17 Septal and hypothalamic neurons	14	21	1834	4671	0.01	0.12
MC_96 Midbrain neurons	17	27	1834	4671	0.011	0.12
MC_50 Hippocampal CA3 neurons	11	16	1834	4671	0.016	0.16
MC_167 Pontine and medullary neurons, primarily nucleus solitarius	19	32	1834	4671	0.017	0.16
MC_190 Hypothalamic neurons	13	20	1834	4671	0.018	0.16
MC_207 Tegmental neurons	13	20	1834	4671	0.018	0.16
MC_75 Hypothalamic neurons, primarily superchiasmatic nucleus	8	11	1834	4671	0.026	0.22
MC_2 Striatal, amygdalar, and pallidal MGE neurons, including TH and PV striatal interneurons	9	13	1834	4671	0.028	0.22
MC_166 Noradrenergic neurons of the nucleus solitarius	10	15	1834	4671	0.029	0.22
MC_26 CGE interneurons	13	21	1834	4671	0.03	0.22
MC_197 Hypothalamic neurons, primarily periventricular and mammilary nuclei	49	102	1834	4671	0.043	0.3
MC_15 Hypothalamic and pallidal neurons	29	57	1834	4671	0.049	0.3
MC_28 CGE interneurons of multiple telencephalic areas	7	10	1834	4671	0.049	0.3
MC_211 Superior collicular, sensory area neurons	7	10	1834	4671	0.049	0.3
MC_120 Pontine and medullary neurons	10	16	1834	4671	0.051	0.3
MC_204 Tectal neurons	18	33	1834	4671	0.054	0.3
MC_95 Tectal neurons	23	44	1834	4671	0.054	0.3
MC_184 Hypothalamic neurons, primarily preoptic nuclei	18	34	1834	4671	0.073	0.37
MC_105 Midbrain neurons	12	21	1834	4671	0.074	0.37
MC_100 Midbrain neurons	33	68	1834	4671	0.074	0.37
MC_83 Hypothalamic and pallidal neurons	9	15	1834	4671	0.085	0.4
MC_117 Pontine and medullary neurons	9	15	1834	4671	0.085	0.4
MC_185 Midbrain dopaminergic neurons	8	13	1834	4671	0.088	0.4
MC_31 Lower layer isocortical neurons	13	25	1834	4671	0.14	0.59
MC_5 Hypothalamic and pallidal MGE neurons	8	14	1834	4671	0.14	0.59
MC_20 MGE PV interneurons, likely chandelier	7	12	1834	4671	0.15	0.6
MC_84 Reticular thalamic neurons	12	23	1834	4671	0.15	0.6
MC_72 Triangular septal nucleus neurons	6	10	1834	4671	0.15	0.62
MC_144 Medulary vestibular neurons	9	17	1834	4671	0.18	0.68
MC_80 Anterior hypothalamic neurons	12	24	1834	4671	0.19	0.68
MC_164 Pontine and medullary neurons, primarily nucleus solitarius	26	57	1834	4671	0.2	0.68
MC_77 Hypothalamic neurons	11	22	1834	4671	0.21	0.68
MC_3 Pallidal, hypothalamic and amygdalar MGE neurons, primarily BNST	14	29	1834	4671	0.21	0.68
MC_98 Midbrain neurons, primarily periaqueductal gray	14	29	1834	4671	0.21	0.68
MC_215 Superior collicular, motor area neurons	42	96	1834	4671	0.21	0.68
MC_14 Anterior hypothalamic MGE neurons	7	13	1834	4671	0.21	0.68
MC_19 Septal and hypothalamic neurons	7	13	1834	4671	0.21	0.68
MC_27 CGE interneurons of isocortex and amygdala	7	13	1834	4671	0.21	0.68
MC_61 Medium spiny neurons of striatum, pallidum, and amygdala	34	77	1834	4671	0.22	0.69
MC_29 CGE interneurons of hippocampus and insula	10	20	1834	4671	0.22	0.69
MC_107 Pontine and medullary neurons	9	18	1834	4671	0.24	0.72
MC_202 Tegmental neurons, including cuneiform nucleus	12	25	1834	4671	0.24	0.72
MC_99 Pontine and medullary neurons, primarily raphe	34	78	1834	4671	0.25	0.73
MC_39 Upper layer isocortical neurons	8	16	1834	4671	0.26	0.74
MC_152 Medullary reticular neurons	8	16	1834	4671	0.26	0.74
MC_205 Tegmental neurons	13	28	1834	4671	0.28	0.77
MC_55 Olfactory area excitatory neurons	10	21	1834	4671	0.28	0.77
MC_43 Upper layer excitatory neurons (primarily entorhinal and subicular)	7	14	1834	4671	0.29	0.77
MC_200 PAG and SCm neurons	12	26	1834	4671	0.3	0.79
MC_91 Hypothalamic and midbrain neurons, primarily subparafascicular area	6	12	1834	4671	0.32	0.8
MC_206 Subparafascicular neurons	6	12	1834	4671	0.32	0.8
MC_208 PAG neurons	11	24	1834	4671	0.32	0.8
MC_46 Layer 5 cortical neurons	13	29	1834	4671	0.33	0.8
MC_36 Cortical neurons	8	17	1834	4671	0.34	0.8
MC_177 Pontine and medullary neurons	15	34	1834	4671	0.34	0.8
MC_41 Layer 6 cortical neurons	5	10	1834	4671	0.35	0.8
MC_145 Medulary vestibular neurons	5	10	1834	4671	0.35	0.8
MC_217 Dentate principal neurons	5	10	1834	4671	0.35	0.8
MC_51 Amygdalar neurons	12	27	1834	4671	0.36	0.81
MC_168 Pontine and medullary neurons	18	42	1834	4671	0.37	0.83
MC_48 Hippocampal CA1 neurons	11	26	1834	4671	0.45	0.99
MC_57 Inhibitory olfactory neurons	37	92	1834	4671	0.46	1
MC_121 Pontine and medullary neurons	6	14	1834	4671	0.49	1
MC_156 Medullary neurons, primarily vestibular nuclei	7	17	1834	4671	0.53	1
MC_16 Septal neurons	12	30	1834	4671	0.54	1
MC_159 Pontine and medullary reticular neurons	12	30	1834	4671	0.54	1
MC_59 Immature olfactory bulb neurons	5	12	1834	4671	0.54	1
MC_154 Midbrain and pontine neurons	10	25	1834	4671	0.55	1
MC_191 Hypothalamic neurons	10	25	1834	4671	0.55	1
MC_94 Tegmental neurons	29	74	1834	4671	0.55	1
MC_162 Pontine and medullary neurons	15	38	1834	4671	0.55	1
MC_44 Cortical and piriform upper layer neurons	8	20	1834	4671	0.56	1
MC_174 Pontine and medullary reticular neurons	9	23	1834	4671	0.58	1
MC_193 Hypothalamic neurons, primarily mammilary body nuclei	9	23	1834	4671	0.58	1
MC_4 Long-range projecting interneurons of cortex, striatum, and pallidum	4	10	1834	4671	0.6	1
MC_97 Midbrain and pontine neurons	8	21	1834	4671	0.62	1
MC_104 Midbrain neurons	8	21	1834	4671	0.62	1
MC_10 Hypothalamic and pallidal MGE neurons	5	13	1834	4671	0.63	1
MC_111 Pontine and medullary neurons	5	13	1834	4671	0.63	1
MC_176 Reticular medullary neurons	11	29	1834	4671	0.63	1
MC_131 Pontine and medullary neurons	9	24	1834	4671	0.65	1
MC_87 Bed nucleus neurons	6	16	1834	4671	0.65	1
MC_122 Pontine and medullary neurons	6	16	1834	4671	0.65	1
MC_196 Tegmental neurons	6	16	1834	4671	0.65	1
MC_127 Pontine and medullary neurons	7	19	1834	4671	0.67	1
MC_30 CGE isocortical interneurons, primarily layer 1	4	11	1834	4671	0.69	1
MC_186 Tegmental neurons, primarily co-releasing (PMIDs 2797622 33619763)	4	11	1834	4671	0.69	1
MC_102 Midbrain neurons	5	14	1834	4671	0.7	1
MC_151 Ventral cochlear nuclei neurons	5	14	1834	4671	0.7	1
MC_210 Tectal neurons	5	14	1834	4671	0.7	1
MC_203 Tectal neurons	10	28	1834	4671	0.72	1
MC_173 Pontine and medullary reticular neurons	23	63	1834	4671	0.72	1
MC_178 Posterior medullary neurons, primarily spinal nucleus	15	42	1834	4671	0.73	1
MC_209 Tectal neurons	17	48	1834	4671	0.76	1
MC_216 Inferior collicular neurons	10	29	1834	4671	0.76	1
MC_86 Midbrain neurons	9	27	1834	4671	0.8	1
MC_143 Pontine and medullary neurons	15	44	1834	4671	0.8	1
MC_79 Hypothalamic and pallidal neurons	11	33	1834	4671	0.81	1
MC_163 Pontine and medullary noradrenergic neurons	5	16	1834	4671	0.82	1
MC_109 Raphe serotoneregic and excitatory neurons	8	25	1834	4671	0.83	1
MC_54 Lateral olfactory tract and amygdalar neurons	5	17	1834	4671	0.86	1
MC_110 Raphe serotonergic and inhibitory neurons	4	14	1834	4671	0.86	1
MC_130 Pontine and medullary neurons	9	29	1834	4671	0.87	1
MC_135 Pontine and medullary reticular neurons	9	29	1834	4671	0.87	1
MC_42 Entorhinal, insular, and piriform excitatory neurons	3	11	1834	4671	0.87	1
MC_52 Amygdalar neurons	3	11	1834	4671	0.87	1
MC_90 Midbrain neurons	9	30	1834	4671	0.89	1
MC_149 Pontine and medullary neurons	5	18	1834	4671	0.9	1
MC_128 Pontine and medullary neurons	16	51	1834	4671	0.91	1
MC_9 Hypothalamic and pallidal MGE neurons	3	12	1834	4671	0.91	1
MC_140 Pontine and medullary neurons, primarily nucleus of the lateral lemniscus	3	12	1834	4671	0.91	1
MC_212 Tectal neurons	30	91	1834	4671	0.91	1
MC_195 Tegmental neurons	13	43	1834	4671	0.92	1
MC_129 Pontine and medullary neurons	6	22	1834	4671	0.92	1
MC_34 Layer 6 isocortical neurons	4	16	1834	4671	0.93	1
MC_138 Pontine and medullary neurons	5	20	1834	4671	0.94	1
MC_189 Hypothalamic and tegmental neurons	4	17	1834	4671	0.95	1
MC_175 Medullary neurons, primarily nucleus of the solitary tract	7	28	1834	4671	0.96	1
MC_170 Hypothalamic neurons, primarily zona incerta	2	11	1834	4671	0.97	1
MC_172 Pontine and medullary reticular neurons	8	32	1834	4671	0.97	1
MC_157 Pontine and medullary reticular neurons	9	36	1834	4671	0.98	1
MC_139 Pontine and medullary neurons	5	23	1834	4671	0.98	1
MC_188 Hypothalamic and tegmental neurons	8	34	1834	4671	0.98	1
MC_93 Tegmental neurons, primarily interstitial nucleus of Cajal	3	17	1834	4671	0.99	1
MC_214 Lateral habenular neurons	8	35	1834	4671	0.99	1
MC_194 Posterior hypothalamic neurons	5	25	1834	4671	0.99	1
MC_103 Midbrain neurons	7	32	1834	4671	0.99	1
MC_134 Pontine and medullary neurons	4	22	1834	4671	0.99	1
MC_92 Tegmental neurons	8	37	1834	4671	0.99	1
MC_150 Deep cerebellar nuclei neurons	1	10	1834	4671	0.99	1
MC_132 Pontine and medullary neurons	4	23	1834	4671	0.99	1
MC_22 MGE SST interneurons of hippocampus	5	27	1834	4671	0.99	1
MC_64 Ependymal cells	1	11	1834	4671	1	1
MC_69 Endothelial cells	1	13	1834	4671	1	1
MC_171 Pontine and medullary reticular neurons	7	39	1834	4671	1	1
MC_146 Pontine and medullary neurons	1	14	1834	4671	1	1
MC_165 Cholinergic neurons of the nucleus solitarius	1	14	1834	4671	1	1
MC_221 Inferior olivary excitatory neurons	1	14	1834	4671	1	1
MC_158 Medullary neurons, primarily vestibular nuclei	3	26	1834	4671	1	1
MC_142 Pontine and medullary neurons	18	83	1834	4671	1	1
MC_70 Fibroblasts	5	37	1834	4671	1	1
MC_125 Pontine and medullary neurons	4	34	1834	4671	1	1
MC_126 Pontine and medullary neurons	5	40	1834	4671	1	1
MC_133 Pontine and medullary neurons	5	40	1834	4671	1	1
MC_124 Pontine and medullary neurons	12	71	1834	4671	1	1
MC_73 Cholinergic neurons of cranial nuclei	1	23	1834	4671	1	1
MC_137 Pontine and medullary neurons	5	45	1834	4671	1	1
MC_155 Pontine and medullary reticular neurons	13	78	1834	4671	1	1
MC_123 Pontine and medullary neurons	8	84	1834	4671	1	1
