## Supplementary Table 2 for "Cluster replicability in single-cell and single-nucleus atlases of the mouse brain"

### Sheet: Sheet1
Title	Overlap	Clusters	n	N	P.Value	adj.P.Val
MY Glut	229	406	2009	5322	1.7e-15	5.7e-14
MY GABA	193	353	2009	5322	1.8e-11	3.1e-10
MB GABA	229	451	2009	5322	2.7e-09	3.1e-08
P GABA	117	206	2009	5322	1.2e-08	1e-07
OB-IMN GABA	60	105	2009	5322	3.6e-05	0.00025
MB Glut	295	661	2009	5322	6.5e-05	0.00037
Immune	8	11	2009	5322	0.02	0.097
OB-CR Glut	9	16	2009	5322	0.1	0.39
DG-IMN Glut	9	16	2009	5322	0.1	0.39
CNU-MGE GABA	46	105	2009	5322	0.12	0.39
MH-LH Glut	17	35	2009	5322	0.13	0.39
P Glut	118	288	2009	5322	0.14	0.39
CB GABA	14	30	2009	5322	0.2	0.53
CTX-CGE GABA	41	101	2009	5322	0.31	0.75
Vascular	8	19	2009	5322	0.43	0.98
OEC	2	4	2009	5322	0.49	1
MB-HB Sero	12	32	2009	5322	0.58	1
CNU-LGE GABA	34	94	2009	5322	0.66	1
CB Glut	3	9	2009	5322	0.72	1
TH Glut	38	113	2009	5322	0.84	1
MB Dopa	13	43	2009	5322	0.88	1
NP-CT-L6b Glut	26	83	2009	5322	0.91	1
CTX-MGE GABA	33	105	2009	5322	0.93	1
HY Glut	115	339	2009	5322	0.94	1
HY MM Glut	2	13	2009	5322	0.98	1
OPC-Oligo	3	23	2009	5322	1	1
Astro-Epen	12	60	2009	5322	1	1
IT-ET Glut	116	402	2009	5322	1	1
LSX GABA	31	146	2009	5322	1	1
CNU-HYa Glut	53	236	2009	5322	1	1
CNU-HYa GABA	56	395	2009	5322	1	1
HY GABA	67	420	2009	5322	1	1
HY Gnrh1 Glut	0	1	2009	5322	1	1
Pineal Glut	0	1	2009	5322	1	1
